# Introducing furanocoumarin biosynthetic genes in tomato results in coumarins accumulation and impacts growth

**DOI:** 10.1101/2025.07.07.663522

**Authors:** Alexandre Bouillé, Cloé Villard, Gianni Galati, Marwa Roumani, Aude Fauvet, Jérémy Grosjean, Lennart Hoengenaert, Wout Boerjan, John Ralph, Frédérique Hilliou, Christophe Robin, Alain Hehn, Romain Larbat

## Abstract

Over the past three decades, efforts to decipher plant metabolism have shed light on key enzymes driving specialized metabolite biosynthesis. Although only few pathways have been completely investigated to date, their characterization paves the way for exploring the potential effects of specialized metabolites on plant physiology. Among them is the linear furanocoumarin pathway, which was recently completed to produce up to psoralen. In this study, we report the first metabolic engineering of the linear furanocoumarin pathway to enable artificial psoralen production in tomato, through the integration of four genes coding for the enzymes: Umbelliferone Synthase, Demethylsuberosin Synthase, Marmesin Synthase and Psoralen Synthase. Interestingly, coumarins were produced instead of furanocoumarins. Using morphophysiological, metabolomic, and transcriptomic analyses, we suggest how coumarins, particularly scopoletin, can impact growth and affect plant physiology, even at low concentrations. As coumarins have increasingly attracted interest for agricultural applications due to their minimal environmental impact, this work both expands and challenges their potential by highlighting the physiological costs and benefits they may impose on tomato.

Graphical abstract.
