## Supplementary material for "Introducing furanocoumarin biosynthetic genes in tomato results in coumarins accumulation and impacts growth": Table S1

### Sheet: Title
Table S1. a. List of differentially accumulated features among organans comparing PP and WT lines. b. Metabolomic enrichment analysis.

### Sheet: a
	Table S1. List of differentially accumulated features across three sets of experiments comparing metabolic composition of leaf, stem and root from PP line and WT. For each feature, the retention time, the m/z of the detected ion, the calculated molecular exacte mass together with the proposed formula is given. Putative annotation was proposed based on MS² fragmentation and or exacte mass. In addi…
	Fiehn, O.; Robertson, D.; Griffin, J.; van der Werf, M.; Nikolau, B.; Morrison, N.; Sumner, L.W.; Goodacre, R.; Hardy, N.W.; Taylor, C.; et al. The Metabolomics Standards Initiative (MSI). Metabolomics 2007, 3, 175–178
	RT [min]	Calc. MW	m/z	Formula	Annotation from spectral libraries or molecular database	NPC#pathway	NPC#pathway Probability	NPC#superclass	NPC#superclass Probability	NPC#class	NPC#class Probability	Metabolic family	Confidence	UT vs WT	Organ	Reference Ion
	6.35	282.158	283.165	C14 H22 N2 O4		Amino acids and Peptides	0.87	Small peptides	0.81	Dipeptides	0.98	Phenolamide	L3	UT>WT	L	[M+H]+1
	7.581	282.158	283.165	C14 H22 N2 O4		Amino acids and Peptides	0.87	Small peptides	0.81	Dipeptides	0.98	Phenolamide	L3	UT>WT	R	[M+H]+1
	10.139	308.137	309.145	C15 H20 N2 O5	N-caffeoyllysine	Amino acids and Peptides	0.9740415811538696	Small peptides	0.9965918064117432	Dipeptides	0.9916484355926514	Phenolamide	L2	UT>WT	S	[M+H]+1
	16.309	260.164	261.171	C14 H20 N4 O	Cinnamoylagmatine	Amino acids and Peptides	0.7691199779510498	Phenylpropanoids (C6-C3)	0.44215476512908936	Cinnamic acid amides	0.6141636371612549	Phenolamide	L2	UT>WT	L	[M+H]+1
	20.414	470.251	469.244	C24H38O9		Fatty acids	0.755851	Fatty acyl glycosides	0.632313	Fatty acyl glycosides of mono- and disaccharides	0.556269	Fatty acids	L3	UT>WT	L	[M-H]-1
	20.448	400.246	399.239	C20 H34 O5		Fatty acids	0.914986	Eicosanoids	0.985259	Prostaglandins	0.963039	Fatty acids	L3	UT>WT	L	[M+CH2O2]-1
	20.712	376.223	377.23	C20 H34 O5		Fatty acids	0.925921	Eicosanoids	0.603932	Prostaglandins	0.785006	Fatty acids	L3	UT>WT	L	[M+H]+1
	21.228	584.251	585.258	C26 H38 N6 O8		Fatty acids	0.583304	Fatty amides	0.468804	N-acyl amines	0.433995	Fatty acids	L3	UT>WT	L	[M+Na]+1
	21.286	624.276	625.283	C28 H51 O9 P3		Fatty acids	0.833477	Glycerophospholipids	0.811571	Glycerophosphates	0.308304	Fatty acids	L3	UT>WT	L	[M+Na]+1
	21.602	378.238	379.246	C20 H36 O5		Fatty acids	0.81004	Eicosanoids	0.254334	Macrolide lactones	0.4036	Fatty acids	L3	UT>WT	L	[M+Na]+1
	21.806	232.183	233.19	C16 H24 O		Fatty acids	0.5682768225669861	Fatty esters	0.23783734440803528	Estrane steroids	0.310569703578949	Fatty acids	L3	UT>WT	L	[M+H]+1
	21.824	376.223	377.23	C20 H34 O5		Fatty acids	0.925921	Eicosanoids	0.603932	Prostaglandins	0.785006	Fatty acids	L3	UT>WT	L	[M+Na]+1
	21.824	400.246	399.239	C20 H34 O5		Fatty acids	0.914986	Eicosanoids	0.985259	Prostaglandins	0.963039	Fatty acids	L3	UT>WT	L	[M+CH2O2]-1
	21.874	416.241	415.234	C20 H34 O6		Fatty acids	0.914986	Eicosanoids	0.985259	Prostaglandins	0.963039	Fatty acids	L3	UT>WT	L	[M+CH2O2]-1
	21.979	360.228	361.235	C20 H34 O4		Fatty acids	0.988197	Eicosanoids	0.726798	Prostaglandins	0.456671	Fatty acids	L3	UT>WT	L	[M+Na]+1
	22.454	608.251	609.258	C27 H46 O11 P2		Fatty acids	0.9162	Glycerophospholipids	0.928253	Glycerophosphoinositol phosphates	0.230591	Fatty acids	L3	UT>WT	L	[M+H]+1
	22.752	362.243	363.251	C20 H36 O4		Fatty acids	0.924541	Eicosanoids	0.263471	Prostaglandins	0.421906	Fatty acids	L3	UT>WT	L	[M+H]+1
	23.676	338.246	361.235	C20 H34 O4		Fatty acids	0.988197	Eicosanoids	0.726798	Prostaglandins	0.456671	Fatty acids	L3	UT>WT	L	[M+Na]+1
	23.697	284.214	285.221	C20 H28 O		Fatty acids	0.9906173348426819	Fatty acyls	0.7036952376365662	Fatty alcohols	0.43186816573143005	Fatty acids	L3	UT>WT	L	[M+H]+1
	23.698	360.228	361.235	C20 H34 O4		Fatty acids	0.988197	Eicosanoids	0.726798	Prostaglandins	0.456671	Fatty acids	L3	UT>WT	L	[M+H]+1
	23.71	302.225	303.232	C20 H30 O2	7Z,10Z,13Z,16Z,19Z-eicosapentaenoic acid	Fatty acids	nd	Eicosanoids	nd	Prostaglandins	nd	Fatty acids	L2	UT>WT	L	[M+H]+1
	23.728	344.233	345.24	C20 H34 O3		Fatty acids	0.89	Docosanoids	0.51	Eicosanoids	0.5	Fatty acids	L3	UT>WT	L	[M+H]+1
	23.738	406.203	407.211	C17 H38 O5P2		Fatty acids	0.992438	Fatty acyls	0.644235	Fatty alcohols	0.373269	Fatty acids	L3	UT>WT	L	[M+H]+1
	20.858	402.262	401.254	C20 H36 O5		nd	nd	nd	nd	nd	nd	Fatty acids	L3	UT>WT	L	[M-H]-1
	19.332	186.032	187.039	C11 H6 O3	Psoralen	nd	nd	nd	nd	nd	nd	Furanocoumarin	L1	UT>WT	S	[M+H]+1
	2.134	326.221	327.228	C10 H30 N8 O2 S		nd	nd	nd	nd	nd	nd	Unknown	L4	UT>WT	R	[M+H]+1
	8.991	344.11	343.103	C15 H20 O9		nd	nd	nd	nd	nd	nd	Unknown	L4	UT>WT	S	[M-H]-1
	10.361	280.142	281.15	C14 H20 N2 O4		nd	nd	nd	nd	nd	nd	Unknown	L4	UT>WT	S	[M+H]+1
	10.441	360.061	359.053			nd	nd	nd	nd	nd	nd	Unknown	L4	UT>WT	L	[M-H]-1
	10.442	438.078	437.07			nd	nd	nd	nd	nd	nd	Unknown	L4	UT>WT	L, S	[M-H]-1
	10.451	408.037	409.044			nd	nd	nd	nd	nd	nd	Unknown	L4	UT>WT	L	[M+H]+1
	10.719	352.2	353.207	C18 H28 N2 O5		nd	nd	nd	nd	nd	nd	Unknown	L4	UT>WT	R	[M+H]+1
	10.953	300.084	299.077	C17 H18 O P2		nd	nd	nd	nd	nd	nd	Unknown	L4	UT>WT	L	[M-H]-1
	11.313	374.121	373.114	C16 H22 O10		nd	nd	nd	nd	nd	nd	Unknown	L4	UT>WT	R	[M-H]-1
	11.408	540.079	541.087	C19 H26 O14 P2		nd	nd	nd	nd	nd	nd	Unknown	L4	UT>WT	L	[M+H]+1
	11.415	570.121	569.114	C24 H26 O16		nd	nd	nd	nd	nd	nd	Unknown	L4	UT>WT	L	[M-H]-1
	12.383	532.123	531.116	C25 H24 O13		nd	nd	nd	nd	nd	nd	Unknown	L4	UT>WT	L, S, R	[M-H]-1
	12.514	292.019	291.012	C11 H11 N4 P3		nd	nd	nd	nd	nd	nd	Unknown	L4	UT>WT	L	[M-H]-1
	12.531	554.175	555.182	C22 H35 O14 P		nd	nd	nd	nd	nd	nd	Unknown	L4	UT>WT	S	[M+H]+1
	13.546	360.105	359.098	C9 H21 N4 O9 P		nd	nd	nd	nd	nd	nd	Unknown	L4	UT>WT	L	[M-H]-1
	14.817	498.138	497.131	C15 H26 N6 O11 S		nd	nd	nd	nd	nd	nd	Unknown	L4	UT>WT	L, R	[M-H]-1
	15.119	253.058	252.051	C11 H11 N O6		nd	nd	nd	nd	nd	nd	Unknown	L4	UT>WT	L	[M-H]-1
	16.287	294.005	295.013	C9 H12 O7 P2		nd	nd	nd	nd	nd	nd	Unknown	L4	UT>WT	L	[M+H]+1
	16.981	482.104	481.097	C14 H27 O16 P		nd	nd	nd	nd	nd	nd	Unknown	L4	UT>WT	S	[M-H]-1
	17.685	564.15	563.142	C19 H30 N6 O10 P2		nd	nd	nd	nd	nd	nd	Unknown	L4	UT>WT	L, R	[M-H]-1
	17.692	356.09	357.097	C19 H16 O7		nd	nd	nd	nd	nd	nd	Unknown	L4	UT>WT	S	[M+H]+1
	18.215	356.09	357.097	C19 H16 O7		nd	nd	nd	nd	nd	nd	Unknown	L4	UT>WT	S	[M+H]+1
	18.231	564.149	563.141	C26 H28 O14		nd	nd	nd	nd	nd	nd	Unknown	L4	UT>WT	S	[M-H]-1
	18.946	651.398	652.406	C39 H59 N O3 P2		nd	nd	nd	nd	nd	nd	Unknown	L4	UT>WT	S	[M+H]+1
	19.18	230.094	229.087	C14 H14 O3		nd	nd	nd	nd	nd	nd	Unknown	L4	UT>WT	R	[M-H]-1
	21.777	452.239	451.232	C18 H37 N4 O7 P		nd	nd	nd	nd	nd	nd	Unknown	L4	UT>WT	L	[M-H]-1
	21.779	384.251	383.244	C21 H36 O6		nd	nd	nd	nd	nd	nd	Unknown	L4	UT>WT	L	[M-H]-1
	21.832	468.234	467.227	C20 H42 N2 O4 P2 S		nd	nd	nd	nd	nd	nd	Unknown	L4	UT>WT	L	[M-H]-1
	22.089	256.167	255.16	C14 H24 O4		nd	nd	nd	nd	nd	nd	Unknown	L4	UT>WT	R	[M-H]-1
	22.116	472.319	473.326	C30 H48 S2		nd	nd	nd	nd	nd	nd	Unknown	L4	UT>WT	S	[M+H]+1
	22.576	451.257	450.25	C25 H33 N5 O3		nd	nd	nd	nd	nd	nd	Unknown	L4	UT>WT	L	[M-H]-1
	22.619	354.24	353.233	C20 H34 O5		nd	nd	nd	nd	nd	nd	Unknown	L4	UT>WT	L	[M-H]-1
	22.963	520.282	519.275	C26 H45 Cl O8		nd	nd	nd	nd	nd	nd	Unknown	L4	UT>WT	L	[M-H]-1
	23.717	404.188	405.195	C22 H25 N6 P		nd	nd	nd	nd	nd	nd	Unknown	L3	UT>WT	L	[M+H]+1
	23.719	336.23	335.222	C20 H32 O4		nd	nd	nd	nd	nd	nd	Unknown	L4	UT>WT	L	[M-H]-1
	23.723	422.198	423.206	C22 H27 N6 O P		nd	nd	nd	nd	nd	nd	Unknown	L3	UT>WT	L	[M+H]+1
	23.817	384.251	383.244	C21 H36 O6		nd	nd	nd	nd	nd	nd	Unknown	L4	UT>WT	L	[M-H]-1
	21.896	392.218	393.225	C20 H34 O6		Polyketides	0.977875	Linear polyketides	0.35995	Open-chain polyketides	0.28206	Polyketides	L3	UT>WT	L	[M+Na]+1
	10.202	454.072	453.065	C17H17O11F3	Esculin_TFA adduct	Shikimates and Phenylpropanoids	nd	Coumarins	nd	Simple coumarins	nd	Coumarin	L3	UT>WT	L	[M-TFA]-1
	10.213	340.079	339.071	C15 H16 O9	Esculin	Shikimates and Phenylpropanoids	nd	Coumarins	nd	Simple coumarins	nd	Coumarin	L1	UT>WT	L	[M-H]-1
	10.449	324.085	325.092	C18 H17 N2 P S	Fraxin fragment	Shikimates and Phenylpropanoids	0.9955765008926392	Coumarins	0.9981953501701355	Simple coumarins	0.9911842942237854	Coumarin	L3	UT>WT	L, S	[M+H]+1
	10.449	370.09	369.082	C16 H18 O10	Fraxin	Shikimates and Phenylpropanoids	0.918885	Coumarins	0.970288	Simple coumarins	0.941754	Coumarin	L3	UT>WT	L, S	[M-H]-1
	11.069	472.122	471.115	C20 H24 O13	Esculetin glucoside pentoside	Shikimates and Phenylpropanoids	nd	Coumarins	nd	Simple coumarins	nd	Coumarin	L3	UT>WT	L, R	[M-H]-1
	11.077	586.116	585.109	C22 H25 O22 F3	Esculetin glucoside pentoside_TFA adduct	Shikimates and Phenylpropanoids	nd	Coumarins	nd	Simple coumarins	nd	Coumarin	L3	UT>WT	L	[M-TFA]-1
	11.418	502.133	501.125	C21 H26 O14	Scopoletin glucoside-pentoside	Shikimates and Phenylpropanoids	nd	Coumarins	nd	Simple coumarins	nd	Coumarin	L3	UT>WT	L	[M-H]-1
	12.192	400.1	399.093	C17 H20 O11	5-Hydroxyisofraxidin 7-beta-D-Glucoside	Shikimates and Phenylpropanoids	nd	Coumarins	nd	Simple coumarins	nd	Coumarin	L3	UT>WT	S	[M-H]-1
	12.598	532.144	531.137	C22 H28 O15	Coumarin diglucoside	Shikimates and Phenylpropanoids	nd	Coumarins	nd	Simple coumarins	nd	Coumarin	L3	UT>WT	L	[M-H]-1
	16.314	192.042	193.05	C10 H8 O4	Scopoletin	Shikimates and Phenylpropanoids	0.9998194575309753	Coumarins	0.9982920289039612	Simple coumarins	0.9808050394058228	Coumarin	L1	UT>WT	L, S	[M+H]+1
	13.055	276.159	277.166	C14 H20 N4 O2	p-coumaroylagmatine	Shikimates and Phenylpropanoids	nd	Phenylpropanoids (C6-C3)	nd	Cinnamic acid amides	nd	Phenolamide	L2	UT>WT	R	[M+H]+1
	13.525	336.18	337.187	C16 H24 N4 O4	N-caffeoyllysine associated feature	Shikimates and Phenylpropanoids	nd	Phenylpropanoids (C6-C3)	nd	Cinnamic acid amides	nd	Phenolamide	L3	UT>WT	L	[M+H]+1
	13.771	306.169	307.177	C15 H22 N4 O3	Feruloylagmatine	Shikimates and Phenylpropanoids	0.792243	Phenylpropanoids (C6-C3)	0.7059110999107361	Cinnamic acid amides	0.658504068851471	Phenolamide	L2	UT>WT	L	[M+H]+1
	15.828	263.995	265.002	C8 H8 O8 S		Shikimates and Phenylpropanoids	0.972061	Phenolic acids (C6-C1)	0.848951	Simple phenolic acids	0.536751	Shikimates and Phenylpropanoids	L3	UT>WT	L	[M+H]+1
	21.792	284.214	285.221	C20 H28 O		Terpenoids	0.9981334805488586	Apocarotenoids	0.44784194231033325	Apocarotenoids (ÃŽÂ²-)	0.3921948969364166	Terpenoids	L3	UT>WT	L	[M+H]+1
	23.729	216.188	217.195	C16 H24		Terpenoids	0.998229444026947	Sesquiterpenoids	0.896619975566864	Caryophyllane sesquiterpenoids	0.19819916784763336	Terpenoids	L3	UT>WT	L	[M+H]+1
	23.836	268.219	269.226	C20 H28		Terpenoids	0.991384	Diterpenoids	0.721119	Valparane diterpenoids	0.132234	Terpenoids	L3	UT>WT	L	[M+H]+1
	23.836	510.317	511.324	C26H48O8		Terpenoids	0.3873	Diterpenoids	0.522185	Open-chain polyketides	0.316941	Terpenoids	L3	UT<WT	L	[M+H]+1
	23.838	286.23	287.237	C20 H30 O		Terpenoids	0.989173	Steroids	0.805361	Androstane steroids	0.750862	Terpenoids	L3	UT>WT	L	[M+H]+1

### Sheet: b
	b. Metabolomic enrichment analysis.
		total general	diff	Enrich	pvalue
	Fatty acids	1908	20	0.93	0.0963
	Terpenoids	1046	9	0.77	0.0936
	Coumarin	30	10	29.71	0
	Phenolamide	36	7	17.33	0
	furanocoumarin	1	1	89.12	0.0112
	total signal	7308	82
