## Supplementary material for "Introducing furanocoumarin biosynthetic genes in tomato results in coumarins accumulation and impacts growth": Table S4

### Sheet: Sheet1
	Supplemental Table 4. Proportional (mg/g DW) and total (mg/tissue DW) ion contents in leaves and roots. Significant differences were assessed using a non-parametric Kruskal–Wallis test. Values with significant changes are highlighted in bold green. Significant increases in mean values are indicated by pink boxes, and significant decreases by blue boxes.
	Proportional content		Cations					Anions				Total content		Cations					Anions
	unit: mg/g de DW	Leaves	Sodium	Ammonium	Potassium	Magnesium	Calcium	Chlorure	Nitrate	Phosphate		Unit: mg/ of tissues DM	Leaves	Sodium	Ammonium	Potassium	Magnesium	Calcium	Chlorure	Nitrate	Phosphate
	average	WT	0.00064195	0.00011083	0.0150865	0.00342199	0.0147066	0.00043607	1.474e-05	0.0217799		average	WT	1.6	0.3	36.6	8.4	36	1	0	52.9
		PP	0.00110822	0.000188378	0.020875	0.00451176	0.0186318	0.000787722	4.38222e-05	0.0313247			PP	1.9	0.3	35.9	7.8	32.3	1.3	0.1	54.1
	STDEV	WT	0.000198167	2.25881e-05	0.00259755	0.000433827	0.00159373	0.000138574	1.83928e-05	0.00371301		STDEV	WT	0.5	0.1	3.8	1	3.8	0.2	0	5.6
		PP	0.000219325	6.97189e-05	0.00225482	0.00043952	0.00160603	0.000252856	0.000110237	0.00363409			PP	0.5	0.1	2.2	0.9	3.8	0.3	0.2	6.4
	kruskal-wallis	WT vs PP	0.00109084	0.00548114	0.000446533	0.000446533	0.00109084	0.000605172	0.308669	0.000605172		kruskal-wallis	WT vs PP	0.0864107	0.120819	0.414216	0.191418	0.072448	0.0143059	0.27009	0.513629
	Significant increase (X)		1.72634	1.6997	1.38369	1.31846	1.2669	1.80641		1.43824		Significant increase (X)							1.3
	Significant decrease (X)											Significant decrease (X)
	Proportional content		Cations					Anions				Total content		Cations					Anions
	unit: mg/g de DW	Roots	Sodium	Ammonium	Potassium	Magnesium	Calcium	Chlorure	Nitrate	Phosphate		Unit: mg/ of tissues DM	Roots	Sodium	Ammonium	Potassium	Magnesium	Calcium	Chlorure	Nitrate	Phosphate
	average	WT	4.89706	0.06553	27.3246	2.73349	0.66886	3.08174	0.76592	13.1612		average	WT	2.5	0	13.6	1.4	0.3	1.5	0.4	6.6
		PP	4.62103	0.1156	30.2288	2.31376	0.586556	3.51702	3.57521	12.2217			PP	1.9	0	11.8	0.9	0.2	1.4	1.3	4.8
	STDEV	WT	1.47371	0.0485547	5.64687	0.532601	0.211628	0.400897	0.438638	1.94105		STDEV	WT	0.9	0	2.9	0.3	0.1	0.3	0.2	1.2
		PP	1.54157	0.0522144	4.50962	0.477822	0.225345	0.51846	1.96946	2.02519			PP	0.7	0	1.4	0.3	0.1	0.2	0.7	1.1
	kruskal-wallis	WT vs PP	0.743971	0.0412268	0.220671	0.220671	0.369108	0.0500435	0.000605172	0.141645		kruskal-wallis	WT vs PP	0.072448	0.191418	0.072448	0.00550173	0.120819	0.252999	0.00081504	0.0143059
	Significant increase (X)			1.76408					4.66786			Significant increase (X)								3.25
	Significant decrease (X)											Significant decrease (X)					1.55556				1.375
